# MalKinID: A Likelihood-Based Model for Identifying Malaria Parasite Genealogical Relationships Using Identity-by-Descent

**DOI:** 10.1101/2024.07.12.603328

**Authors:** Wesley Wong, Lea Wang, Stephen S Schaffner, Xue Li, Ian Cheeseman, Timothy J.C. Anderson, Ashley Vaughan, Michael Ferdig, Sarah K Volkman, Daniel L Hartl, Dyann F Wirth

## Abstract

Pathogen genomics is a powerful tool for tracking infectious disease transmission. In malaria, identity-by-descent (IBD) is used to assess the genetic relatedness between parasites and has been used to study transmission and importation. In theory, IBD can be used to distinguish genealogical relationships to reconstruct transmission history or identify parasites for genotype-to-phenotype quantitative-trait-locus experiments. *MalKinID* (Malaria Kinship Identifier) is a new likelihood-based classification model designed to identify genealogical relationships among malaria parasites based on genome-wide IBD proportions and IBD segment distributions.

*MalKinID* was calibrated to the genomic data from three laboratory-based genetic crosses (yielding 440 parent-child and 9060 full-sibling comparisons). *MalKinID* identified lab generated F1 progeny with >80% sensitivity and showed that 0.39 (95% CI 0.28, 0.49) of the second-generation progeny of a NF54 and NHP4026 cross were F1s and 0.56 (0.45, 0.67) were backcrosses of an F1 with the parental NF54 strain. In simulated outcrossed importations, *MalKinID* accurately reconstructs genealogy history with high precision and sensitivity, with F1- scores exceeding 0.84. However, when importation involves inbreeding, such as during serial co-transmission, the precision and sensitivity of *MalKinID* declined, with F1-scores of 0.76 (0.56, 0.92) and 0.23 (0.0, 0.4) for PC and FS and <0.05 for second-degree and third-degree relatives. Genealogical inference is most powered 1) when outcrossing is the norm or 2) when multi-sample comparisons based on a predefined pedigree are used. *MalKinID* lays the foundations for using IBD to track parasite transmission history and for separating progeny for quantitative-trait-locus experiments.
