## Supplemental Table 1 for "MalKinID: A Likelihood-Based Model for Identifying Malaria Parasite Genealogical Relationships Using Identity-by-Descent"

### Sheet: genealogical_relationships
Relationship	Degree	Expected Genetic Relatedness
Parent-Child (PC)	First	0.5
Full-Siblings (FS)	First	0.5
Meiotic Sibling (MS)	First	0.33
Grandparent-Grandchild (GC)	Second	0.25
Half Siblings (HS)	Second	0.25
Full Avuncular (FAV)	Second	0.25
Great Grandparent-Great Grandchild (GGC)	Third	0.125
Half Avuncular (HAV)	Third	0.125
Full Cousins (FCS)	Third	0.125
Unrelated		0

### Sheet: labcross_data
Cross	Parent1	Parent1 Origin	Parent2	Parent2 Origin	Number of Unique Progeny	Number of PC comparisons	Number of FS comparisons
NF54xNHP4026	NF54	Lab-culture	NHP4026	Southeast Asia	91	174	3845
MKK2835xNHP1337	MKK2835	Southeast Asia	NHP1337	Southeast Asia	35	66	564
Mal31xKH004	Mal31	Africa	KH004	Southeast Asia	94	175	4073

### Sheet: outcross_pedigree
Total Relatedness Beta Distribution
	E(α)	stdev(α)	E(β)	stdev(β)
PC	13.34	0.26	13.27	0.26
FS	21.11	0.44	20.96	0.45
MS	12.4	0.26	24.94	0.51
GC	7.49	0.16	22.54	0.48
HS	7.48	0.16	22.55	0.46
FAV	9.17	0.18	27.43	0.54
GGC	3.83	0.16	26.88	1.06
HAV	4.07	0.14	28.51	1.01
FCS	4.69	0.091	32.72	0.63
F2	37.49	0.703	12.413	0.236
FAV.MS	6.07	0.119	30.46	0.62
FCS.MS	2.693	0.142	29.76	1.53
IBD max distribution
P(0): mean and 95% CI reported
	PC	GC	GGC	FS	MS	HS	FAV	HAV	FCS	F2	FAV.MS	FCS.MS
1	0.22 (0.21,0.23)	0.46 (0.44,0.47)	0.66 (0.65,0.67)	0.1 (0.1,0.11)	0.32 (0.31,0.33)	0.47 (0.46,0.49)	0.4 (0.38,0.41)	0.67 (0.65,0.68)	0.63 (0.62,0.64)	0.01 (0.01,0.02)	0.57 (0.55,0.58)	0.73 (0.72,0.74)
2	0.2 (0.19,0.21)	0.44 (0.43,0.46)	0.64 (0.62,0.65)	0.09 (0.08,0.1)	0.29 (0.28,0.31)	0.45 (0.44,0.47)	0.36 (0.35,0.37)	0.64 (0.62,0.65)	0.58 (0.57,0.59)	0.01 (0.0,0.01)	0.53 (0.52,0.55)	0.71 (0.7,0.72)
3	0.18 (0.17,0.19)	0.42 (0.4,0.43)	0.62 (0.6,0.63)	0.08 (0.07,0.09)	0.28 (0.27,0.29)	0.42 (0.41,0.44)	0.34 (0.33,0.35)	0.62 (0.61,0.64)	0.57 (0.56,0.58)	0.01 (0.0,0.01)	0.53 (0.52,0.54)	0.71 (0.69,0.72)
4	0.18 (0.17,0.19)	0.41 (0.4,0.42)	0.61 (0.6,0.62)	0.07 (0.06,0.07)	0.27 (0.25,0.28)	0.41 (0.4,0.43)	0.32 (0.3,0.33)	0.61 (0.6,0.63)	0.56 (0.55,0.57)	0.0 (0.0,0.0)	0.49 (0.48,0.51)	0.68 (0.67,0.69)
5	0.17 (0.16,0.18)	0.41 (0.39,0.42)	0.61 (0.59,0.62)	0.06 (0.05,0.06)	0.26 (0.25,0.27)	0.41 (0.39,0.42)	0.32 (0.31,0.33)	0.6 (0.59,0.62)	0.55 (0.54,0.57)	0.0 (0.0,0.0)	0.5 (0.49,0.52)	0.68 (0.67,0.7)
6	0.16 (0.15,0.17)	0.39 (0.38,0.41)	0.59 (0.57,0.6)	0.06 (0.05,0.06)	0.24 (0.23,0.26)	0.4 (0.38,0.41)	0.32 (0.31,0.33)	0.62 (0.6,0.63)	0.54 (0.53,0.56)	0.0 (0.0,0.0)	0.48 (0.47,0.49)	0.67 (0.66,0.68)
7	0.16 (0.15,0.17)	0.39 (0.37,0.4)	0.59 (0.57,0.6)	0.06 (0.05,0.07)	0.26 (0.25,0.27)	0.39 (0.38,0.4)	0.31 (0.3,0.32)	0.59 (0.57,0.6)	0.56 (0.54,0.57)	0.0 (0.0,0.01)	0.49 (0.48,0.51)	0.67 (0.66,0.69)
8	0.15 (0.14,0.16)	0.39 (0.37,0.4)	0.59 (0.57,0.6)	0.05 (0.04,0.06)	0.23 (0.22,0.24)	0.37 (0.36,0.38)	0.31 (0.29,0.32)	0.59 (0.58,0.61)	0.53 (0.51,0.54)	0.0 (0.0,0.0)	0.47 (0.45,0.48)	0.66 (0.64,0.67)
9	0.16 (0.15,0.17)	0.37 (0.36,0.39)	0.58 (0.57,0.59)	0.05 (0.04,0.05)	0.23 (0.22,0.24)	0.38 (0.36,0.39)	0.29 (0.28,0.3)	0.57 (0.56,0.59)	0.53 (0.51,0.54)	0.0 (0.0,0.0)	0.48 (0.46,0.49)	0.65 (0.64,0.67)
10	0.15 (0.14,0.15)	0.36 (0.35,0.37)	0.56 (0.55,0.57)	0.04 (0.04,0.05)	0.24 (0.23,0.25)	0.36 (0.34,0.37)	0.28 (0.26,0.29)	0.56 (0.55,0.58)	0.51 (0.49,0.52)	0.0 (0.0,0.0)	0.46 (0.44,0.47)	0.66 (0.64,0.67)
11	0.12 (0.11,0.13)	0.33 (0.32,0.34)	0.54 (0.53,0.56)	0.03 (0.03,0.03)	0.2 (0.19,0.21)	0.34 (0.32,0.35)	0.25 (0.24,0.26)	0.54 (0.52,0.55)	0.48 (0.47,0.49)	0.0 (0.0,0.0)	0.43 (0.41,0.44)	0.63 (0.61,0.64)
12	0.11 (0.1,0.12)	0.31 (0.3,0.33)	0.52 (0.51,0.53)	0.03 (0.03,0.03)	0.19 (0.18,0.21)	0.32 (0.31,0.33)	0.24 (0.23,0.25)	0.52 (0.51,0.54)	0.47 (0.46,0.49)	0.0 (0,0.0)	0.41 (0.4,0.43)	0.61 (0.6,0.62)
13	0.08 (0.07,0.09)	0.26 (0.25,0.27)	0.47 (0.46,0.49)	0.01 (0.01,0.02)	0.15 (0.14,0.16)	0.27 (0.25,0.28)	0.18 (0.17,0.19)	0.47 (0.46,0.49)	0.41 (0.4,0.43)	0.0 (0,0.0)	0.36 (0.35,0.38)	0.57 (0.56,0.58)
14	0.07 (0.07,0.08)	0.24 (0.22,0.25)	0.44 (0.43,0.45)	0.01 (0.01,0.02)	0.13 (0.12,0.14)	0.24 (0.23,0.25)	0.16 (0.15,0.17)	0.43 (0.42,0.45)	0.38 (0.37,0.4)	0.0 (0,0.0)	0.34 (0.32,0.35)	0.55 (0.54,0.56)
IBD max distribution
P(1): mean and 95% CI reported
	PC	GC	GGC	FS	MS	HS	FAV	HAV	FCS	F2	FAV.MS	FCS.MS
1	0.23 (0.22,0.24)	0.06 (0.05,0.06)	0.01 (0.01,0.01)	0.1 (0.09,0.11)	0.01 (0.01,0.01)	0.05 (0.04,0.06)	0.02 (0.02,0.03)	0.01 (0.01,0.01)	0.0 (0.0,0.01)	0.3 (0.29,0.32)	0.0 (0.0,0.0)	0.0 (0,0.0)
2	0.2 (0.19,0.21)	0.04 (0.04,0.05)	0.01 (0.01,0.01)	0.08 (0.07,0.09)	0.01 (0.01,0.01)	0.04 (0.04,0.05)	0.01 (0.01,0.02)	0.01 (0.0,0.01)	0.0 (0.0,0.0)	0.27 (0.26,0.28)	0.0 (0.0,0.0)	0.0 (0,0.0)
3	0.19 (0.18,0.2)	0.04 (0.03,0.04)	0.01 (0.0,0.01)	0.06 (0.06,0.07)	0.01 (0.01,0.01)	0.04 (0.03,0.04)	0.01 (0.01,0.02)	0.0 (0.0,0.01)	0.0 (0.0,0.0)	0.24 (0.23,0.25)	0.0 (0.0,0.0)	0.0 (0,0.0)
4	0.18 (0.17,0.19)	0.03 (0.02,0.03)	0.0 (0.0,0.01)	0.07 (0.06,0.08)	0.01 (0.01,0.01)	0.03 (0.03,0.04)	0.01 (0.01,0.02)	0.01 (0.01,0.01)	0.0 (0.0,0.0)	0.24 (0.23,0.25)	0.0 (0.0,0.0)	0.0 (0,0.0)
5	0.16 (0.15,0.17)	0.03 (0.02,0.03)	0.01 (0.0,0.01)	0.06 (0.05,0.06)	0.0 (0.0,0.0)	0.02 (0.02,0.03)	0.01 (0.01,0.01)	0.01 (0.0,0.01)	0.0 (0.0,0.0)	0.21 (0.2,0.22)	0.0 (0,0.0)	0.0 (0,0.0)
6	0.16 (0.15,0.17)	0.03 (0.02,0.03)	0.0 (0.0,0.01)	0.05 (0.05,0.06)	0.01 (0.01,0.01)	0.03 (0.02,0.03)	0.01 (0.01,0.01)	0.0 (0.0,0.0)	0.0 (0.0,0.0)	0.21 (0.2,0.23)	0.0 (0,0.0)	0.0 (0,0.0)
7	0.17 (0.16,0.18)	0.03 (0.02,0.03)	0.01 (0.0,0.01)	0.06 (0.05,0.06)	0.0 (0.0,0.01)	0.03 (0.02,0.03)	0.01 (0.01,0.01)	0.0 (0.0,0.0)	0.0 (0.0,0.0)	0.2 (0.19,0.22)	0.0 (0.0,0.0)	0.0 (0,0.0)
8	0.15 (0.14,0.16)	0.02 (0.02,0.02)	0.01 (0.0,0.01)	0.05 (0.04,0.05)	0.0 (0.0,0.01)	0.02 (0.02,0.03)	0.01 (0.0,0.01)	0.0 (0.0,0.0)	0.0 (0,0.0)	0.2 (0.18,0.21)	0.0 (0,0.0)	0.0 (0,0.0)
9	0.15 (0.14,0.16)	0.02 (0.02,0.02)	0.0 (0.0,0.01)	0.04 (0.04,0.05)	0.0 (0.0,0.0)	0.02 (0.02,0.02)	0.01 (0.0,0.01)	0.0 (0.0,0.01)	0.0 (0,0.0)	0.2 (0.18,0.21)	0.0 (0.0,0.0)	0.0 (0,0.0)
10	0.14 (0.13,0.15)	0.02 (0.02,0.03)	0.0 (0.0,0.0)	0.05 (0.04,0.05)	0.01 (0.0,0.01)	0.03 (0.02,0.03)	0.01 (0.01,0.01)	0.0 (0.0,0.0)	0.0 (0,0.0)	0.18 (0.17,0.19)	0.0 (0.0,0.0)	0.0 (0,0.0)
11	0.12 (0.12,0.13)	0.02 (0.01,0.02)	0.0 (0.0,0.0)	0.03 (0.03,0.04)	0.0 (0.0,0.01)	0.01 (0.01,0.02)	0.01 (0.0,0.01)	0.0 (0.0,0.0)	0.0 (0,0.0)	0.14 (0.13,0.15)	0.0 (0.0,0.0)	0.0 (0,0.0)
12	0.11 (0.1,0.12)	0.01 (0.01,0.01)	0.0 (0.0,0.0)	0.02 (0.02,0.03)	0.0 (0.0,0.0)	0.01 (0.01,0.01)	0.0 (0.0,0.0)	0.0 (0.0,0.0)	0.0 (0,0.0)	0.13 (0.12,0.14)	0.0 (0,0.0)	0.0 (0,0.0)
13	0.08 (0.07,0.09)	0.01 (0.0,0.01)	0.0 (0,0.0)	0.01 (0.01,0.02)	0.0 (0.0,0.0)	0.0 (0.0,0.01)	0.0 (0,0.0)	0.0 (0,0.0)	0.0 (0,0.0)	0.09 (0.08,0.1)	0.0 (0,0.0)	0.0 (0,0.0)
14	0.07 (0.06,0.07)	0.0 (0.0,0.01)	0.0 (0,0.0)	0.01 (0.01,0.01)	0.0 (0.0,0.0)	0.0 (0.0,0.01)	0.0 (0.0,0.0)	0.0 (0,0.0)	0.0 (0,0.0)	0.07 (0.07,0.08)	0.0 (0,0.0)	0.0 (0,0.0)

### Sheet: inbred_pedigree
Total Relatedness Beta Distribution
	E(α)	stdev(α)	E(β)	stdev(β)
P1:F1	13.47	0.28	13.38	0.26
P1:F2	16.17	0.35	16.16	0.35
P2:F1	13.37	0.25	13.45	0.26
P2:F2	16.19	0.31	16.2	0.31
P1:B1	22.81	0.44	7.59	0.15
P1:B2	7.42	0.15	22.03	0.45
P2:B1	7.57	0.16	22.76	0.47
P2:B2	22.11	0.47	7.44	0.16
F1:F1	20.75	0.43	20.78	0.42
F1:F2	28.43	0.57	9.45	0.19
F2:F2	37.14	0.78	12.43	0.26
B1:B2	16.08	0.34	15.97	0.34
F1:B1	22.13	0.42	7.32	0.14
F1:B2	23	0.47	7.65	0.16
F2:B1	25.07	0.49	14.98	0.3
F2:B2	25.6	0.55	15.29	0.32
IBD max distribution
P(0): mean and 95% CI reported	Parental Comparisons								Non-parental F1 F2 Comparisons			Non-parental Backcross Comparisons
Chromosome	P1:F1	P1:F2	P2:F1	P2:F2	P1:B1	P1:B2	P2:B1	P2:B2	F1:F1	F1:F2	F2:F2	B1:B2	F1:B1	F1:B2	B1:F2	B2:F2
1	0.23 (0.22,0.24)	0.17 (0.16,0.18)	0.22 (0.21,0.24)	0.17 (0.15,0.18)	0.05 (0.04,0.06)	0.47 (0.46,0.49)	0.47 (0.45,0.48)	0.05 (0.05,0.06)	0.11 (0.1,0.12)	0.02 (0.02,0.03)	0.01 (0.01,0.02)	0.17 (0.16,0.18)	0.05 (0.05,0.06)	0.05 (0.05,0.06)	0.06 (0.05,0.07)	0.06 (0.05,0.06)
2	0.2 (0.18,0.21)	0.14 (0.13,0.15)	0.21 (0.2,0.22)	0.14 (0.13,0.15)	0.04 (0.03,0.04)	0.42 (0.4,0.43)	0.44 (0.43,0.46)	0.04 (0.04,0.05)	0.09 (0.08,0.1)	0.02 (0.02,0.02)	0.01 (0.0,0.01)	0.14 (0.13,0.14)	0.04 (0.03,0.04)	0.04 (0.04,0.05)	0.04 (0.04,0.05)	0.04 (0.04,0.05)
3	0.18 (0.17,0.19)	0.13 (0.13,0.14)	0.19 (0.17,0.2)	0.13 (0.12,0.14)	0.03 (0.03,0.04)	0.43 (0.41,0.44)	0.42 (0.41,0.43)	0.03 (0.03,0.04)	0.07 (0.07,0.08)	0.01 (0.01,0.02)	0.01 (0.0,0.01)	0.13 (0.12,0.14)	0.04 (0.03,0.04)	0.04 (0.03,0.04)	0.03 (0.03,0.04)	0.04 (0.03,0.04)
4	0.18 (0.17,0.19)	0.13 (0.12,0.13)	0.18 (0.17,0.18)	0.12 (0.11,0.13)	0.04 (0.03,0.04)	0.42 (0.41,0.43)	0.41 (0.39,0.42)	0.03 (0.03,0.04)	0.07 (0.06,0.08)	0.01 (0.01,0.01)	0.01 (0.0,0.01)	0.13 (0.12,0.14)	0.03 (0.03,0.04)	0.03 (0.02,0.03)	0.04 (0.03,0.04)	0.03 (0.03,0.04)
5	0.16 (0.15,0.17)	0.11 (0.1,0.12)	0.18 (0.17,0.19)	0.11 (0.11,0.12)	0.03 (0.02,0.03)	0.39 (0.37,0.4)	0.4 (0.39,0.41)	0.03 (0.02,0.03)	0.06 (0.06,0.07)	0.01 (0.01,0.02)	0.0 (0.0,0.01)	0.1 (0.1,0.11)	0.03 (0.02,0.03)	0.03 (0.02,0.03)	0.03 (0.03,0.04)	0.03 (0.03,0.04)
6	0.16 (0.15,0.16)	0.1 (0.09,0.11)	0.16 (0.15,0.17)	0.11 (0.1,0.12)	0.03 (0.02,0.03)	0.39 (0.37,0.4)	0.38 (0.37,0.39)	0.03 (0.02,0.03)	0.05 (0.05,0.06)	0.01 (0.01,0.01)	0.0 (0.0,0.0)	0.11 (0.1,0.11)	0.02 (0.02,0.03)	0.03 (0.02,0.03)	0.02 (0.02,0.03)	0.03 (0.02,0.03)
7	0.17 (0.15,0.18)	0.11 (0.1,0.12)	0.16 (0.15,0.18)	0.1 (0.09,0.11)	0.03 (0.02,0.03)	0.39 (0.38,0.41)	0.38 (0.37,0.4)	0.03 (0.02,0.03)	0.06 (0.05,0.06)	0.01 (0.0,0.01)	0.0 (0.0,0.0)	0.1 (0.1,0.11)	0.02 (0.02,0.03)	0.03 (0.02,0.03)	0.03 (0.02,0.03)	0.02 (0.02,0.03)
8	0.16 (0.15,0.17)	0.1 (0.09,0.11)	0.16 (0.15,0.17)	0.1 (0.1,0.11)	0.03 (0.02,0.03)	0.37 (0.36,0.39)	0.38 (0.37,0.4)	0.03 (0.02,0.03)	0.06 (0.05,0.06)	0.01 (0.01,0.01)	0.0 (0.0,0.0)	0.1 (0.09,0.11)	0.02 (0.02,0.03)	0.02 (0.02,0.03)	0.02 (0.02,0.03)	0.03 (0.02,0.03)
9	0.14 (0.13,0.15)	0.1 (0.09,0.11)	0.16 (0.15,0.17)	0.1 (0.09,0.11)	0.02 (0.02,0.03)	0.35 (0.34,0.36)	0.38 (0.37,0.39)	0.02 (0.02,0.02)	0.05 (0.04,0.06)	0.01 (0.01,0.01)	0.0 (0.0,0.0)	0.1 (0.09,0.1)	0.03 (0.02,0.03)	0.02 (0.02,0.03)	0.02 (0.02,0.03)	0.02 (0.02,0.02)
10	0.14 (0.13,0.15)	0.09 (0.08,0.09)	0.15 (0.14,0.16)	0.09 (0.08,0.1)	0.02 (0.02,0.02)	0.35 (0.34,0.36)	0.37 (0.35,0.38)	0.02 (0.02,0.03)	0.05 (0.05,0.06)	0.01 (0.0,0.01)	0.0 (0.0,0.0)	0.08 (0.08,0.09)	0.02 (0.02,0.02)	0.02 (0.02,0.02)	0.02 (0.02,0.02)	0.02 (0.02,0.03)
11	0.12 (0.11,0.13)	0.08 (0.07,0.08)	0.12 (0.11,0.13)	0.07 (0.07,0.08)	0.02 (0.01,0.02)	0.33 (0.31,0.34)	0.33 (0.31,0.34)	0.01 (0.01,0.02)	0.03 (0.03,0.04)	0.0 (0.0,0.01)	0.0 (0.0,0.0)	0.07 (0.06,0.08)	0.01 (0.01,0.02)	0.02 (0.01,0.02)	0.01 (0.01,0.02)	0.01 (0.01,0.02)
12	0.11 (0.1,0.12)	0.06 (0.06,0.07)	0.11 (0.1,0.12)	0.06 (0.05,0.07)	0.01 (0.01,0.01)	0.31 (0.3,0.33)	0.3 (0.29,0.31)	0.01 (0.01,0.01)	0.02 (0.02,0.03)	0.0 (0.0,0.0)	0.0 (0.0,0.0)	0.07 (0.06,0.07)	0.01 (0.01,0.02)	0.01 (0.01,0.02)	0.01 (0.01,0.01)	0.01 (0.01,0.01)
13	0.08 (0.07,0.09)	0.04 (0.03,0.04)	0.08 (0.07,0.09)	0.04 (0.03,0.04)	0.01 (0.0,0.01)	0.27 (0.25,0.28)	0.25 (0.24,0.27)	0.01 (0.0,0.01)	0.02 (0.01,0.02)	0.0 (0.0,0.0)	0.0 (0.0,0.0)	0.04 (0.04,0.05)	0.01 (0.0,0.01)	0.01 (0.01,0.01)	0.0 (0.0,0.01)	0.01 (0.0,0.01)
14	0.08 (0.07,0.08)	0.04 (0.03,0.04)	0.06 (0.06,0.07)	0.03 (0.03,0.04)	0.01 (0.0,0.01)	0.25 (0.23,0.26)	0.25 (0.23,0.26)	0.0 (0.0,0.0)	0.01 (0.01,0.02)	0.0 (0.0,0.0)	0.0 (0.0,0.0)	0.04 (0.03,0.04)	0.01 (0.0,0.01)	0.01 (0.0,0.01)	0.01 (0.0,0.01)	0.0 (0.0,0.01)
IBD max distribution
P(1): mean and 95% CI reported	Parental Comparisons								Non-parental F1 F2 Comparisons			Non-parental Backcross Comparisons
Chromsome	P1:F1	P1:F2	P2:F1	P2:F2	P1:B1	P1:B2	P2:B1	P2:B2	F1:F1	F1:F2	F2:F2	B1:B2	F1:B1	F1:B2	B1:F2	B2:F2
1	0.22 (0.21,0.24)	0.16 (0.15,0.17)	0.23 (0.22,0.24)	0.17 (0.16,0.18)	0.46 (0.45,0.48)	0.06 (0.05,0.06)	0.05 (0.05,0.06)	0.47 (0.46,0.48)	0.1 (0.1,0.11)	0.4 (0.38,0.41)	0.3 (0.29,0.31)	0.18 (0.17,0.19)	0.47 (0.46,0.49)	0.48 (0.46,0.49)	0.22 (0.21,0.23)	0.22 (0.21,0.23)
2	0.21 (0.2,0.22)	0.14 (0.13,0.15)	0.19 (0.18,0.21)	0.14 (0.13,0.15)	0.44 (0.43,0.46)	0.04 (0.04,0.05)	0.04 (0.03,0.04)	0.41 (0.4,0.43)	0.08 (0.07,0.08)	0.35 (0.33,0.36)	0.26 (0.25,0.27)	0.14 (0.13,0.15)	0.45 (0.43,0.46)	0.44 (0.42,0.45)	0.18 (0.17,0.19)	0.18 (0.17,0.19)
3	0.19 (0.18,0.2)	0.13 (0.12,0.14)	0.18 (0.17,0.19)	0.13 (0.12,0.14)	0.42 (0.4,0.43)	0.03 (0.03,0.04)	0.03 (0.03,0.04)	0.42 (0.41,0.43)	0.07 (0.06,0.08)	0.35 (0.33,0.36)	0.25 (0.23,0.26)	0.13 (0.12,0.14)	0.41 (0.4,0.42)	0.42 (0.4,0.43)	0.17 (0.16,0.18)	0.17 (0.16,0.18)
4	0.17 (0.16,0.19)	0.12 (0.11,0.13)	0.18 (0.17,0.19)	0.12 (0.11,0.13)	0.4 (0.39,0.41)	0.03 (0.03,0.04)	0.04 (0.03,0.04)	0.42 (0.4,0.43)	0.06 (0.05,0.07)	0.32 (0.3,0.33)	0.22 (0.21,0.24)	0.13 (0.12,0.13)	0.41 (0.4,0.42)	0.41 (0.39,0.42)	0.16 (0.15,0.17)	0.15 (0.14,0.16)
5	0.18 (0.16,0.19)	0.11 (0.1,0.12)	0.16 (0.15,0.17)	0.11 (0.1,0.12)	0.4 (0.38,0.41)	0.03 (0.02,0.03)	0.03 (0.02,0.03)	0.38 (0.37,0.39)	0.06 (0.05,0.07)	0.31 (0.3,0.32)	0.22 (0.21,0.23)	0.11 (0.1,0.12)	0.39 (0.38,0.41)	0.4 (0.38,0.41)	0.15 (0.14,0.16)	0.14 (0.13,0.15)
6	0.16 (0.15,0.17)	0.1 (0.09,0.11)	0.16 (0.15,0.17)	0.1 (0.09,0.11)	0.37 (0.36,0.38)	0.03 (0.02,0.03)	0.03 (0.02,0.03)	0.38 (0.37,0.4)	0.05 (0.04,0.05)	0.3 (0.29,0.32)	0.2 (0.19,0.21)	0.1 (0.1,0.11)	0.38 (0.36,0.39)	0.37 (0.36,0.39)	0.14 (0.13,0.15)	0.14 (0.13,0.15)
7	0.16 (0.15,0.17)	0.1 (0.09,0.1)	0.16 (0.15,0.17)	0.11 (0.1,0.12)	0.38 (0.37,0.39)	0.03 (0.02,0.03)	0.03 (0.02,0.03)	0.39 (0.37,0.4)	0.06 (0.05,0.06)	0.3 (0.29,0.32)	0.21 (0.2,0.22)	0.11 (0.1,0.12)	0.39 (0.37,0.4)	0.39 (0.37,0.4)	0.14 (0.13,0.14)	0.14 (0.13,0.15)
8	0.16 (0.15,0.17)	0.1 (0.09,0.11)	0.16 (0.15,0.17)	0.1 (0.09,0.1)	0.38 (0.36,0.39)	0.03 (0.02,0.03)	0.03 (0.02,0.03)	0.37 (0.35,0.38)	0.05 (0.04,0.05)	0.29 (0.28,0.3)	0.2 (0.18,0.21)	0.1 (0.09,0.11)	0.38 (0.37,0.39)	0.39 (0.37,0.4)	0.14 (0.13,0.15)	0.13 (0.12,0.14)
9	0.16 (0.15,0.17)	0.09 (0.09,0.1)	0.14 (0.13,0.15)	0.09 (0.08,0.1)	0.37 (0.36,0.38)	0.02 (0.02,0.02)	0.02 (0.02,0.02)	0.34 (0.33,0.36)	0.05 (0.04,0.05)	0.3 (0.28,0.31)	0.19 (0.18,0.2)	0.09 (0.08,0.1)	0.37 (0.36,0.38)	0.36 (0.35,0.37)	0.13 (0.12,0.14)	0.12 (0.12,0.13)
10	0.15 (0.14,0.16)	0.09 (0.08,0.1)	0.14 (0.13,0.15)	0.08 (0.07,0.09)	0.36 (0.34,0.37)	0.02 (0.02,0.03)	0.02 (0.02,0.02)	0.34 (0.33,0.36)	0.04 (0.03,0.04)	0.25 (0.24,0.26)	0.17 (0.16,0.18)	0.09 (0.08,0.1)	0.36 (0.35,0.38)	0.36 (0.34,0.37)	0.12 (0.11,0.13)	0.11 (0.1,0.12)
11	0.12 (0.12,0.13)	0.07 (0.06,0.08)	0.12 (0.11,0.13)	0.07 (0.06,0.08)	0.32 (0.31,0.33)	0.01 (0.01,0.02)	0.02 (0.01,0.02)	0.32 (0.31,0.33)	0.03 (0.03,0.04)	0.24 (0.23,0.26)	0.15 (0.14,0.16)	0.07 (0.07,0.08)	0.33 (0.31,0.34)	0.33 (0.31,0.34)	0.1 (0.09,0.11)	0.1 (0.09,0.11)
12	0.11 (0.1,0.11)	0.06 (0.05,0.06)	0.11 (0.1,0.12)	0.06 (0.05,0.06)	0.3 (0.28,0.31)	0.01 (0.01,0.01)	0.01 (0.01,0.01)	0.3 (0.29,0.32)	0.02 (0.02,0.03)	0.22 (0.21,0.23)	0.12 (0.11,0.13)	0.06 (0.05,0.06)	0.3 (0.29,0.31)	0.29 (0.28,0.3)	0.08 (0.07,0.09)	0.08 (0.07,0.08)
13	0.08 (0.07,0.08)	0.04 (0.03,0.04)	0.08 (0.07,0.09)	0.03 (0.03,0.04)	0.24 (0.23,0.26)	0.01 (0.0,0.01)	0.01 (0.0,0.01)	0.25 (0.24,0.27)	0.01 (0.01,0.02)	0.17 (0.16,0.18)	0.09 (0.08,0.1)	0.04 (0.03,0.04)	0.25 (0.24,0.26)	0.25 (0.24,0.26)	0.05 (0.05,0.06)	0.06 (0.05,0.06)
14	0.06 (0.06,0.07)	0.03 (0.03,0.04)	0.07 (0.07,0.08)	0.03 (0.03,0.04)	0.23 (0.22,0.24)	0.0 (0.0,0.01)	0.0 (0.0,0.01)	0.24 (0.22,0.25)	0.01 (0.01,0.01)	0.15 (0.14,0.16)	0.07 (0.07,0.08)	0.03 (0.02,0.03)	0.22 (0.21,0.23)	0.23 (0.22,0.24)	0.04 (0.04,0.05)	0.05 (0.04,0.05)
